# *Arabidopsis* natural variation induces complex transcriptomic heterochronies at the floral transition and perturbs the coupling between leaf and flower development by an unexpected genetic control

**DOI:** 10.1101/2024.08.12.607587

**Authors:** Dieudonné Sana, Kristianingsih Ruth, Laine Stéphanie, Jesson Béline, Vidal Véronique, Wells Rachel, Morris Richard, Besnard Fabrice

## Abstract

Plant development may be viewed as a sequence of tightly orchestrated events in space and time. The coordination of developmental stages gives rise to various organs, such as leaves or flowers. For instance, in *Arabidopsis thaliana*, leaf/bract development ceases once the first flower emerges. Unravelling the mechanisms of this regulation is, therefore, key for understanding how developmental programs are coordinated during the floral transition. In this study, we take advantage of a previously overlooked natural variation that desynchronizes bract repression from the initiation of the first flowers. We found that prolonged bract formation after the floral transition depends on complex genetic interactions, involving at least four loci. Surprisingly, none of these loci contained the floral identity genes previously implicated in bract repression, suggesting that other genes are involved in the synchronisation of bract and flower programs. Furthermore, although ectopic bracts in inflorescences have been interpreted as a prolonged vegetative state, time-series transcriptomics and curve registration revealed a more complex scenario whereby many genes desynchronize in terms of expression between these developmental programs. As a consequence, transcriptional differences peak at the floral transition when bract development is prolonged, affecting a wide variety of biological processes not necessarily associated with vegetative state. A transient increase in transcriptome divergence has been proposed to account for morphological variation between species in animals and plants under the “inverse hourglass” model. Our results suggest that such a model could also explain the sensitivity of certain developmental transitions to phenotypic variation within species, as reported here for the floral transition.
