## Supplementary material for "*Arabidopsis* natural variation induces complex transcriptomic heterochronies at the floral transition and perturbs the coupling between leaf and flower development by an unexpected genetic control": Table S11

### Sheet: Feuille1
Versailles original Marker	Chrom	position (bases)	Primer name	SNP position	Distance to VASC original marker	Col-0 sequence (ref)	Tsu-0 sequence (alt)	Primer sequence F	Primer sequence R (reverse complement)	length amplicon
c1_11160	1	11160050	Geno1_11 F et R	11160069	19	G	A	CACTTTACCTGATCAAGTGG	GATGAGTGAATCGTAAGCC	326 pb
c1_12295	1	12294768	Geno1_12 F et R	12294788	20	A	C	GCAATGCTCACTACTCTTGG	CCTCGATCCGGAATCGTCG	359 pb
c1_13869	1	(not found in re-sequencing data)	Geno1_14	14000643		A	G	CGAAGATATCCCTGAAAACACAGCC	GGACCAAGTCTTCTCTGCCGC	176 pb
c1_18368	1	(not found in re-sequencing data)	Geno1_18tris	18501793		T	A	GGTGGGAGAAATTCAGAGTCTACC	CCTAGTCACTCTGGAATATGTAGC
