## Supplementary material for "*Arabidopsis* natural variation induces complex transcriptomic heterochronies at the floral transition and perturbs the coupling between leaf and flower development by an unexpected genetic control": Table S10

### Sheet: Feuille1
ID in this study	140SNPvCol markers ID	CHROM	Position	Col-0	Tsu-0	Sequence information for KASP oligo design by LGC (if the marker is new to this study)
C1_SD1	CK_SNP_5	1	3245682	T	G	published in Lutz U. et al. 2017
C1_SD2	CK_SNP_6	1	4024046	A	G	published in Lutz U. et al. 2017
C1_SD3	CK_SNP_7	1	4798100	G	A	published in Lutz U. et al. 2017
C1_SD4	CK_SNP_8	1	5588488	G	A	published in Lutz U. et al. 2017
C1_SD5	CK_SNP_9	1	6372780	T	A	published in Lutz U. et al. 2017
C1_SD6	CK_SNP_10	1	7175424	C	G	published in Lutz U. et al. 2017
C1_SD7	CK_SNP_151	1	7912076	T	A	published in Lutz U. et al. 2017
C1_SD8	CK_SNP_12	1	8712855	T	C	published in Lutz U. et al. 2017
C1_SD9	CK_SNP_13	1	9517294	A	G	published in Lutz U. et al. 2017
C1_SD10	CK_SNP_14	1	10277615	C	T	published in Lutz U. et al. 2017
C1_SD11	CK_SNP_40	1	10537532	T	C	published in Lutz U. et al. 2017
C1_SD12	CK_SNP_15	1	11054350	T	A	published in Lutz U. et al. 2017
C1_SD14	CK_SNP_20	1	18100755	A	G	published in Lutz U. et al. 2017
C1_SD15	CK_SNP_21	1	18899696	C	T	published in Lutz U. et al. 2017
C1_SD16	CK_SNP_38	1	19806897	C	T	published in Lutz U. et al. 2017
C1_SD34		1	20500812	A	T	GAAACTTTGAATATCTTGCTTGAATTTGTTCCTGGTGGATCTATATCTTC[A/T]CTCTTGGAGAAATTTGGAGCCTTTCCTGAATCTGTAAGTCGCTCTGTTGA
C1_SD17	CK_SNP_23	1	21254456	A	G	published in Lutz U. et al. 2017
C1_SD18	CK_SNP_24	1	22037143	A	G	published in Lutz U. et al. 2017
C1_SD19	CK_SNP_25	1	22793240	T	G	published in Lutz U. et al. 2017
C1_SD35		1	23001608	G	T	CATGTACATAAGCATAAGGCAGAGAAATCAAAAGTACAAAACACAAGTTA[G/T]TGTTGGACATTCAGAAACTTTTGGTAAGTTCAATAACTTGTACAGTACAT
C1_SD20	CK_SNP_27	1	24367754	C	T	published in Lutz U. et al. 2017
