## Supplementary material for "*Arabidopsis* natural variation induces complex transcriptomic heterochronies at the floral transition and perturbs the coupling between leaf and flower development by an unexpected genetic control": Table S5

### Sheet: TableS5
Locus	Gene TAIR Alias(es)	Gene name	type of correlation of the gene expression with the presence of bract	Present in mapped QTL	particular GO terms
AT1G03495			positive
AT1G03940			positive
AT1G08050			inverse
AT1G12160	FMOGS-OX7		inverse	1a*	SA response
AT1G14720	ATXTH28, EXGT-A2, XTH28, XTR2		positive
AT1G17330	CN-PDE1, PDE1		inverse
AT1G21100	IGMT1		positive
AT1G21250	AtWAK1, PRO25, WAK1	cell wall-associated kinase	inverse		SA response
AT1G22480			inverse
AT1G23480	ATCSLA03, ATCSLA3, CSLA03, CSLA3		positive
AT1G23560			positive
AT1G27340	LCR		positive
AT1G29820			positive
AT1G30320			inverse
AT1G30540	GNK		positive
AT1G53540	HSP17.6C		positive
AT1G60920	AGL55		positive
AT1G62660	VI1		positive
AT1G62960	ACS10	ACC synthase 10	inverse
AT1G64780	AMT1;2, ATAMT1;2		positive	1b*
AT1G64840	AtFDA3		inverse	1b*
AT1G65470	FAS1, FUGU2, NFB2	FASCIATA 1	inverse	1b*
AT1G70950	WDL7		inverse
AT1G72810	TSY		positive
AT1G73060	LPA3		positive
AT1G76900	AtTLP1, TLP1		positive
AT1G78210			inverse
AT1G79450	ALIS5	ALA-interacting subunit 5	inverse
AT1G80280			inverse
AT2G02061			inverse
AT2G04090			positive
AT2G04495			inverse
AT2G04515			inverse
AT2G14560	LURP1	LATE UPREGULATED IN RESPONSE TO HYALOPERONOSPORA PARASITICA	inverse		SA response
AT2G17470	ALMT6, AtALMT6		positive
AT2G19800	MIOX2	myo-inositol oxygenase 2	inverse
AT2G22770	NAI1		positive
AT2G25580	MEF8	mitochondrial editing factor 8	inverse
AT2G30010	TBL45		positive
AT2G30740	CARK8		positive
AT2G30750	CYP71A12	cytochrome P450, family 71, subfamily A, polypeptide 12	inverse
AT2G32680	AtRLP23, RLP23	receptor like protein 23	inverse
AT2G33080	AtRLP28, RLP28	receptor like protein 28	inverse
AT2G39750			positive
AT2G42990			inverse
AT2G43570	CHI	chitinase, putative	inverse
AT2G44180	MAP2A	methionine aminopeptidase 2A	inverse
AT2G45660	AGL20, ATSOC1, SOC1	AGAMOUS-like 20	inverse
AT2G46930	PAE3		positive
AT3G09540			positive
AT3G09780	ATCRR1, CCR1		positive
AT3G12040			inverse
AT3G12220	scpl16	serine carboxypeptidase-like 16	inverse
AT3G18550	AtBRC1, ATTCP18, BRC1, TCP18	BRANCHED 1	inverse
AT3G19010			inverse
AT3G21950			inverse
AT3G25050	AtXTH3, XTH3		positive
AT3G27880			positive
AT3G28880			inverse
AT3G29575	AFP3	ABI five binding protein 3	inverse
AT3G29590	AT5MAT		positive		anthocyanin
AT3G44610	AGC1-12		inverse
AT3G44830			positive
AT3G48080			inverse
AT3G51860	ATCAX3, ATHCX1, CAX1-LIKE, CAX3	cation exchanger 3	inverse
AT3G51890	CLC3		inverse
AT3G57240	AtBG3, BG3, GNS3	beta-1,3-glucanase 3	inverse
AT3G61280			inverse
AT4G00200	AHL7		inverse
AT4G01370	ATMPK4, MAPK4, MPK4	MAP kinase 4	inverse		SA response
AT4G02820	RTP7		inverse
AT4G04750	IF1		positive
AT4G11630			inverse
AT4G14090			positive		anthocyanin
AT4G14510	ATCFM3B, CFM3B, SPRT2	CRM family member 3B	inverse
AT4G14660	NRPE7		inverse
AT4G14980			inverse
AT4G15110	CYP97B3		positive
AT4G17615	ATCBL1, CBL1, SCABP5	calcineurin B-like protein 1	inverse
AT4G18810			positive
AT4G19590			inverse
AT4G21540	SPHK1	sphingosine kinase 1	inverse
AT4G22880	ANS, LDOX, TDS4, TT18		positive		anthocyanin
AT4G25110	AtMC2, AtMCP1c, MC2, MCP1c	metacaspase 2	inverse
AT4G33150	LKR, LKR/SDH, SDH		positive
AT4G34900	ATXDH2, XDH2		positive
AT4G37320	CYP81D5		positive
AT5G01370	ACI1, TRM29	ALC-interacting protein 1	inverse
AT5G02370			inverse
AT5G06450	RICE2		inverse
AT5G08275			inverse
AT5G09290			inverse
AT5G09390	CD2b		inverse
AT5G09850	MED26C		positive
AT5G10760	AED1		inverse
AT5G11010	GRC3		inverse
AT5G11280			inverse
AT5G16010			positive
AT5G17220	ATGSTF12, GST26, GSTF12, TT19		positive		anthocyanin
AT5G19040	ATIPT5, IPT5		positive
AT5G20400			inverse
AT5G20430			inverse
AT5G20550			inverse
AT5G24210	PRLIP1		inverse
AT5G24530	AtDMR6, DMR6	DOWNY MILDEW RESISTANT 6	inverse		SA response
AT5G24850	CRY3	cryptochrome 3	inverse
AT5G25250	FLOT1	flotillin 1	inverse	5a
AT5G32460			inverse
AT5G35450			positive
AT5G38840			inverse
AT5G41130	ELT5		positive	5b
AT5G41160	ATPUP12, PUP12	purine permease 12	inverse	5b
AT5G41750			inverse	5b
AT5G42800	DFR, M318, TT3		positive	5b	anthocyanin
AT5G44560	VPS2.2		inverse	5b
AT5G45000			inverse	5b
AT5G46050	AtNPF5.2, ATPTR3, NPF5.2, PTR3	peptide transporter 3	inverse	5b	SA response
AT5G48657			inverse
AT5G49760	CARD1, HPCA1		inverse
AT5G51380			inverse
AT5G52540			positive
AT5G53390	FOP1, WSD11	FOLDED PETAL 1	inverse
AT5G54060	UF3GT, UGT79B1		positive		anthocyanin
AT5G54610	ANK, BDA1	ankyrin	inverse		SA response
